# Distinct myofibre domains of the human myotendinous junction revealed by single nucleus RNA-seq

**DOI:** 10.1101/2022.12.16.519020

**Authors:** Anders Karlsen, Ching-Yan Chloé Yeung, Peter Schjerling, Linda Denz, Christian Hoegsbjerg, Jens R. Jakobsen, Michael R. Krogsgaard, Manuel Koch, Stefano Schiaffino, Michael Kjaer, Abigail L. Mackey

## Abstract

The myotendinous junction (MTJ) is a specialized domain of the multinucleated myofibre, faced with the challenge of maintaining robust cell-matrix contact with the tendon under high mechanical stress and strain. Here, we profiled 24,161 nuclei in semitendinosus muscle-tendon samples from 3 healthy males by single nucleus RNA-sequencing (snRNA-seq), alongside spatial transcriptomics, to gain insight into the genes characterizing this specialization in humans. We identified a cluster of MTJ myonuclei, represented by 47 enriched transcripts, of which the presence of *ABI3BP, ABLIM1, ADAMTSL1, BICD1, CPM, FHOD3, FRAS1* and *FREM2* was confirmed at the MTJ at the protein level by immunofluorescence. Four distinct subclusters of MTJ myonuclei were apparent and segregated into two COL22A1-expressing subclusters and two lacking COL22A1 but with a clear fibre type profile expressing *MYH7* or *MYH1/2*. Our findings reveal distinct myonuclei profiles of the human MTJ, a weak link in the musculoskeletal system, which is selectively affected in pathological conditions, from muscle strains to muscular dystrophies.
