## Supplementary Data S2 for "Distinct myofibre domains of the human myotendinous junction revealed by single nucleus RNA-seq"

### Sheet: DEGs in Venn-diagram_Fig.2C
Raw data in the Venn-Diagram analysis								DEG found in MTJ-myonuclei in 1 study					DEG found in MTJ-myonuclei in 2 studies										DEG found in MTJ-myonuclei in 3 studies										DEG found in MTJ-myonuclei in 4 studies					DEG found in MTJ-myonuclei in 5 studies
all MTJ-myonuclei DEGs in the 5 studies (596 DEGs after duplicates removed)	Data 1 (D1) Petrany et al. 2020 (From their Supplementary Data 2)	Data 2 (D2) Dos Santos et al. 2020 (From their Supplementary Data 1)	Data 3 (D3) Kim et al. 2020 (From their Supplementary Data 3)	Data 4 (D4) Wen et al. 2021 (From their Data S1)	Data 5 (D5) Human MTJ-myonuclei (This study)		DEGs in Venn-diagram (Figure 1D) Colors differentiate between +/- Human MTJ (This study)	Petrany et al. 2020	Dos Santos et al. 2020	Kim et al. 2020	Wen et al. 2021	Human MTJ (This study)	Petrany et al. 2020+Dos Santos et al. 2020	Petrany et al. 2020 Kim et al. 2020	Petrany et al. 2020 Wen et al. 2021	Petrany et al. 2020 Human MTJ	Dos Santos et al. 2020 Kim et al. 2020	Dos Santos et al. 2020 Wen et al. 2021	Dos Santos et al. 2020 Human MTJ	Kim et al. 2020 Wen et al. 2021	Kim et al. 2020 Human MTJ	Wen et al. 2021 Human MTJ	Petrany et al. 2020 Dos Santos et al. 2020 Kim et al. 2020	Petrany et al. 2020 Dos Santos et al. 2020 Wen et al. 2021	Petrany et al. 2020 Dos Santos et al. 2020 Human MTJ	Petrany et al. 2020 Kim et al. 2020 Wen et al. 2021	Petrany et al. 2020 Kim et al. 2020 Human MTJ	Petrany et al. 2020 Wen et al. 2021 Human MTJ	Dos Santos et al. 2020 Kim et al. 2020 Wen et al. 2021	Dos Santos et al. 2020 Kim et al. 2020 Human MTJ	Dos Santos et al. 2020 Wen et al. 2021 Human MTJ	Kim et al. 2020 Wen et al. 2021 Human MTJ	Petrany et al. 2020 Dos Santos et al. 2020 Kim et al. 2020 Wen et al. 2021	Petrany et al. 2020 Dos Santos et al. 2020 Kim et al. 2020 Human MTJ	Petrany et al. 2020 Dos Santos et al. 2020 Wen et al. 2021 Human MTJ	Petrany et al. 2020 Kim et al. 2020 Wen et al. 2021 Human MTJ	Dos Santos et al. 2020 Kim et al. 2020 Wen et al. 2021 Human MTJ	Petrany et al. 2020 Dos Santos et al. 2020 Kim et al. 2020 Wen et al. 2021 Human MTJ
ENSG00000258231	1700025G04Rik	A230057D06Rik	2810474O19Rik	1110002E22Rik	ABI3BP			2010111I01Rik	Abcc8	4930523C07Rik	1110002E22Rik	ADAMTSL1	A230057D06Rik	2810474O19Rik	1700025G04Rik	FHOD3		Ahnak	FREM2		ABI3BP	Ccn2	Frmd4a	Ablim2	BICD1	Ankrd1		Bach2			Rbm20		Adamts20		Maml2			Ablim1
ENSG00000229425	2010111I01Rik	Abcc8	4930523C07Rik	1700025G04Rik	ABLIM1			2310015D24Rik	Acss2	Abca8a	2310002L09Rik	ADGRB3	Arhgap28	Aldh1l2	Adamts1			Ext1	RCAN2			Ncam1	Net1	Akap6	CLSTN2	Col4a2		Hspg2					Asap2		Pgm5			Col22a1
1110002E22Rik	2310015D24Rik	Ablim1	Abca8a	2310002L09Rik	ADAMTSL1			2310039L15Rik	Adamts8	Adam33	Ackr3	CPM	Atp10a		Ano6			Gm13601	SORBS1					Angpt1	LTBP1	Itgb1		Sgcd					Atp13a5					Fras1
1700025G04Rik	2310039L15Rik	Ablim2	Abi3bp	Ablim1	ADGRB3			4930512H18Rik	Ahcyl2	Adamts10	Acvr1	CSMD1	Bcar3		Anxa4			Gm34907						App	MED12L	Ppfibp1		Slc35f5					Atp1b4					Lama2
2010111I01Rik	2810474O19Rik	Acss2	Ablim1	Ablim2	BACH2			5430401H09Rik	Ank2	Adap2	Aebp2	EFNA5	Brinp2		Arhgap20			Raph1						Atrnl1		Rhobtb1							Col24a1					Peli1
2310002L09Rik	4930512H18Rik	Adamts20	Adam33	Ackr3	BICD1			Abca5	Atp8a1	Aspn	Afdn	EIF4G3	Ccdc136		Arl15			Uck2						Azin1									Dennd5b					Sorbs2
2310015D24Rik	5430401H09Rik	Adamts8	Adamts10	Acvr1	CCN2			AC114585.2	Cdk19	Bgn	Agap1	ENSG00000229425	Ccdc162		Bag3									Enah									Lamc1
2310039L15Rik	A230057D06Rik	Ahcyl2	Adamts20	Adamts1	CLSTN2			Adam19	Col13a1	Bmp1	Agfg1	ENSG00000258231	Ctnna3		Bcl2									Erbb4									Limch1
2810474O19Rik	Aak1	Ahnak	Adap2	Adamts20	COL22A1			Akap13	Crim1	C1s1	Agtpbp1	GBE1	Dab2		Bin1									Fgf7									Nav3
4930512H18Rik	Abca5	Akap6	Aldh1l2	Aebp2	CPM			Alpk3	Ctgf	Cald1	Ankrd10	HS6ST3	Dapp1		Bves									Garem1									Npnt
4930523C07Rik	Ablim1	Angpt1	Ankrd1	Afdn	CSMD1			Amer1	Des	Ccdc88a	Arhgef10l	INPP4B	Fam198b		Cacng1									Gm12092									Pde7a
5430401H09Rik	Ablim2	Ank2	Asap2	Agap1	EFNA5			Ano5	Dgkb	Ccnd2	Arih1	KAZN	Fat3		Camk2d									Hdac9									Pdzd2
A230057D06Rik	AC114585.2	App	Aspn	Agfg1	EIF4G3			Aplp2	Fam155a	Chd3	Atf3	LINC02008	Gadl1		Cap2									Hivep3									Rgcc
Abca5	Adam19	Arhgap28	Atp13a5	Agtpbp1	ENSG00000229425			Arhgap10	Fam196b	Cilp	Atxn10	LRMDA	Hbegf		Capn2									Kank1									Tigd4
Abca8a	Adamts1	Asap2	Atp1b4	Ahnak	ENSG00000258231			Arhgap15	Fam241a	Col15a1	Auts2	MEG8	Itgb6		Cdc27									Klhl29									Xirp2
Abcc8	Adamts20	Atp10a	Bgn	Akap6	FHOD3			Arhgap44	Fgf1	Col1a1	Bex1	OPCML	Kcnh7		Cdc42bpa									Klhl41
ABI3BP	Akap13	Atp13a5	Bmp1	Angpt1	FRAS1			Arid5b	Fgf6	Col1a2	Bri3	PRR16	Kif26b		Cdh13									Ldlrad3
Ablim1	Akap6	Atp1b4	C1s1	Ankrd1	FREM2			Bcas3	Fign	Col3a1	Cab39l	RABGAP1L	Map3k7cl		Cdk17									Lmod2
Ablim2	Aldh1l2	Atp8a1	Cald1	Ankrd10	GBE1			Bcl2l11	Frmpd4	Col4a1	Canx	RALYL	Mfhas1		Cobl									Magi1
AC114585.2	Alpk3	Atrnl1	Ccdc88a	Ano6	HS6ST3			Bmp8a	Gabrb2	Col5a2	Capns1	RASSF3	Nckap5		Creb5									Maml3
Ackr3	Amer1	Azin1	Ccnd2	Anxa4	HSPG2			Cacna2d1	Gcnt2	Col5a3	Cat	RBFOX1	Osbpl10		Cryab									Map1b
Acss2	Angpt1	Bcar3	Chd3	App	INPP4B			Cadm1	Gm13481	Col6a1	Cav3	SPAG16	Peli2		Cux1									Nol4
Acvr1	Ankrd1	Bicd1	Cilp	Arhgap20	KAZN			Cep170	Gm26740	Col6a2	Ccn1	SUPT3H	Pgpep1l		Dlgap4									Nrap
Adam19	Ano5	Brinp2	Col15a1	Arhgef10l	LAMA2			Chst11	Gm36569	Col6a3	Cd81		Prickle2		Dmd									Ostn
Adam33	Ano6	Ccdc136	Col1a1	Arih1	LINC02008			Clic5	Hip1	Cygb	Cd99l2		Prom1		Dusp10									P4ha1
Adamts1	Anxa4	Ccdc162	Col1a2	Arl15	LRMDA			Cog6	Jam2	Dcn	Cdc14b		Rai14		Eda2r									Pdlim3
Adamts10	Aplp2	Cdk19	Col22a1	Asap2	LTBP1			Dlg2	Ky	Ddr2	Cdc42se2		Rims4		Elmo1									Plcl1
Adamts20	App	Clstn2	Col24a1	Atf3	MAML2			Dok5	Lmod1	Ddx26b	Cdkn1a		Runx1		Ergic1									Prkg1
Adamts8	Arhgap10	Col13a1	Col3a1	Atp13a5	MED12L			Dst	Mgat4a	Dlc1	Celf1		Samd4		Fhl1									Rnf115
ADAMTSL1	Arhgap15	Col22a1	Col4a1	Atp1b4	MEG8			Dusp16	Mmd	Dnm3os	Cpe		Sipa1l2		Flnc									Sel1l3
Adap2	Arhgap20	Col24a1	Col4a2	Atrnl1	NCAM1			Dysf	Myo1b	Dtx3	Cpeb1		Slc8a1		Fndc3b									Sema3c
ADGRB3	Arhgap28	Crim1	Col5a2	Atxn10	OPCML			Edar	Nebl	Ebf1	Cpne2		Thsd4		Fry									Slc24a2
Aebp2	Arhgap44	Ctgf	Col5a3	Auts2	PELI1			Epha4	Nrg3	Emp1	Cspg4		Thsd7b		Herc3									Stau2
Afdn	Arid5b	Ctnna3	Col6a1	Azin1	PGM5			Etfbkmt	Nrg4	Fbln2	Csrp3		Tmem266		Hspb7									Tgfb2
Agap1	Arl15	Dab2	Col6a2	Bach2	PRR16			Fam134b	Ntm	Fn1	Dip2b		Tnfrsf19		Ints6l									Tiam2
Agfg1	Asap2	Dapp1	Col6a3	Bag3	RABGAP1L			Fam13a	Pank1	Fndc1	Dnaja4		Trp63		Itga7									Tlr4
Agtpbp1	Atp10a	Dennd5b	Cygb	Bcl2	RALYL			Fgf13	Pcdh15	Fst	Dnajc3		Tspan8		Large1									Tspan7
Ahcyl2	Atp13a5	Des	Dcn	Bex1	RASSF3			Filip1	Pdgfc	Fstl1	Dnmbp		Vav3		Lrrcc1									Zfp385b
Ahnak	Atp1b4	Dgkb	Ddr2	Bin1	RBFOX1			Flvcr1	Pip4k2a	Gbp7	Dusp1		Wdr95		Macf1
Akap13	Atrnl1	Enah	Ddx26b	Bri3	RBM20			Fyn	Ptpn3	Gm10115	Dync1h1		Zfp608		Map4
Akap6	Azin1	Erbb4	Dennd5b	Bves	RCAN2			Galnt17	Qk	Gm10800	E2f6				Mapt
Aldh1l2	Bach2	Ext1	Dlc1	Cab39l	SGCD			Gfpt1	Ralgapa2	Gm26870	Eml1				Mpdz
Alpk3	Bag3	Fam155a	Dnm3os	Cacng1	SLC35F5			Gm19299	Rasal2	Gm36962	Fam168a				Mycbp2
Amer1	Bcar3	Fam196b	Dtx3	Camk2d	SORBS1			Gm3331	Rnf144b	Gm37606	Fbxo40				Myh10
Angpt1	Bcas3	Fam198b	Ebf1	Canx	SORBS2			Grip2	Rp1	Gm38211	Fbxw7				Nmt2
Ank2	Bcl2	Fam241a	Emp1	Cap2	SPAG16			Gtf2ird1	Rtp4	Gnb4	Fermt2				Pde10a
Ankrd1	Bcl2l11	Fat3	Fbln2	Capn2	SUPT3H			Herc2	Scel	Gsn	Frmd6				Pde4dip
Ankrd10	Bicd1	Fgf1	Fn1	Capns1				Hsph1	Sema3e	Hmcn2	Gclc				Plekha1
Ano5	Bin1	Fgf6	Fndc1	Cat				Ift122	Skap2	Htra3	Glg1				Plekha5
Ano6	Bmp8a	Fgf7	Fras1	Cav3				Igsf9b	Slc43a2	Ifi203	Gm12224				Plpp1
Anxa4	Brinp2	Fign	Frmd4a	Ccn1				Il1rap	Sorcs2	Itih5	Gm13944				Popdc3
Aplp2	Bves	Fras1	Fst	Ccn2				Irs1	St8sia1	Lamb1	Gm26532				Ppm1b
App	Cacna2d1	Frem2	Fstl1	Cd81				Itga5	Taf4b	Lrp1	Gm34804				Ppp1r12a
Arhgap10	Cacng1	Frmd4a	Gbp7	Cd99l2				Ivns1abp	Tbc1d4	Lsp1	Gna13				Psme4
Arhgap15	Cadm1	Frmpd4	Gm10115	Cdc14b				Klhl30	Ugp2	Ly6e	Hexa				Ptpn21
Arhgap20	Camk2d	Gabrb2	Gm10800	Cdc27				Map3k20	Wnt5b	Marcks	Homer2				Ptprg
Arhgap28	Cap2	Gadl1	Gm26870	Cdc42bpa				Mib1	Zfyve28	Mgp	Hspa8				Sesn1
Arhgap44	Capn2	Garem1	Gm36962	Cdc42se2				Mllt11		Mir143hg	Hspb1				Sh3pxd2a
Arhgef10l	Ccdc136	Gcnt2	Gm37606	Cdh13				Mss51		Mmp14	Hspb2				Slain2
Arid5b	Ccdc162	Gm12092	Gm38211	Cdk17				Myo5a		Mmp2	Hspb8				Slc22a4
Arih1	Cdc27	Gm13481	Gnb4	Cdkn1a				Nfatc2		Mndal	Igf1r				Slc44a2
Arl15	Cdc42bpa	Gm13601	Gsn	Celf1				Nxn		Mylk	Inpp5a				Smo
Asap2	Cdh13	Gm26740	Hmcn2	Cobl				Obsl1		Nav1	Inppl1				Sync
Aspn	Cdk17	Gm34907	Htra3	Col22a1				Otulin		Nid1	Itgav				Tec
Atf3	Cep170	Gm36569	Ifi203	Col24a1				Peg3		Pcdh7	Kalrn				Tmcc3
Atp10a	Chst11	Hbegf	Itgb1	Col4a2				Pik3ca		Pcolce	Kcnc1				Tmem117
Atp13a5	Clic5	Hdac9	Itih5	Cpe				Pir		Pdgfrb	Kif5b				Traf3
Atp1b4	Clstn2	Hip1	Lama2	Cpeb1				Ppm1l		Phxr4	Kpna4				Uaca
Atp8a1	Cobl	Hivep3	Lamb1	Cpne2				Rab40b		Pid1	Lamb2				Uggt1
Atrnl1	Cog6	Itgb6	Lamc1	Creb5				Rbm24		Plxdc2	Lmcd1				Usp47
Atxn10	Col22a1	Jam2	Limch1	Cryab				Rnf138		Postn	Mafg
Auts2	Col24a1	Kank1	Lrp1	Cspg4				Rras2		RP23-372C7.2	Map3k7
Azin1	Col4a2	Kcnh7	Lsp1	Csrp3				Runx2		Rrbp1	Micu2
Bach2	Creb5	Kif26b	Ly6e	Cux1				Scn2a		Septin4	Mir99ahg
Bag3	Cryab	Klhl29	Marcks	Dennd5b				Sctr		Sipa1	Msn
Bcar3	Ctnna3	Klhl41	Mgp	Dip2b				Sdccag8		Slc1a5	Mustn1
Bcas3	Cux1	Ky	Mir143hg	Dlgap4				Serpine2		Sparc	Myl2
Bcl2	Dab2	Lama2	Mmp14	Dmd				Sgcg		Sparcl1	Myo18a
Bcl2l11	Dapp1	Lamc1	Mmp2	Dnaja4				Slc4a3		Sptbn1	Myom3
Bex1	Dennd5b	Ldlrad3	Mndal	Dnajc3				Slc7a1		Tcf4	Naca
Bgn	Dlg2	Limch1	Mylk	Dnmbp				Slco5a1		Tshz2	Napb
BICD1	Dlgap4	Lmod1	Nav1	Dusp1				Smad1		Vim	Nfat5
Bin1	Dmd	Lmod2	Nav3	Dusp10				Spred1		Zeb2	Nfe2l2
Bmp1	Dok5	Ltbp1	Net1	Dync1h1				Stk38l			Nudt4
Bmp8a	Dst	Magi1	Nid1	E2f6				Strn3			Otud1
Bri3	Dusp10	Maml2	Npnt	Eda2r				Synm			P3h2
Brinp2	Dusp16	Maml3	Pcdh7	Elmo1				Tbpl1			Papola
Bves	Dysf	Map1b	Pcolce	Eml1				Tet2			Pbxip1
C1s1	Eda2r	Map3k7cl	Pde7a	Enah				Tmtc1			Pdpk1
Cab39l	Edar	Med12l	Pdgfrb	Erbb4				Tns1			Pip5k1a
Cacna2d1	Elmo1	Mfhas1	Pdzd2	Ergic1				Tpd52l1			Pja2
Cacng1	Enah	Mgat4a	Peli1	Ext1				Trpm3			Prrc1
Cadm1	Epha4	Mmd	Phxr4	Fam168a				Uhrf1bp1l			Psmd11
Cald1	Erbb4	Myo1b	Pid1	Fbxo40				Usp3			Psmd14
Camk2d	Ergic1	Nav3	Plxdc2	Fbxw7				Usp6nl			Pvt1
Canx	Etfbkmt	Nckap5	Postn	Fermt2				Washc4			Rap1a
Cap2	Fam134b	Nebl	Ppfibp1	Fgf7				Wsb2			Rcan1
Capn2	Fam13a	Net1	Rgcc	Fhl1				Xylt1			Resf1
Capns1	Fam198b	Nol4	Rhobtb1	Flnc				Zdhhc14			Retreg1
Cat	Fat3	Npnt	RP23-372C7.2	Fndc3b				Zfp641			Rock1
Cav3	Fgf13	Nrap	Rrbp1	Fras1				Zfp704			Rtn4
Ccdc136	Fgf7	Nrg3	Septin4	Frmd6				Aak1			Slc16a1
Ccdc162	Fhl1	Nrg4	Sipa1	Fry							Slco3a1
Ccdc88a	Fhod3	Ntm	Slc1a5	Garem1							Slk
Ccn1	Filip1	Osbpl10	Sorbs2	Gclc							Smad7
Ccn2	Flnc	Ostn	Sparc	Glg1							Sptan1
Ccnd2	Flvcr1	P4ha1	Sparcl1	Gm12092							Stip1
Cd81	Fndc3b	Pank1	Sptbn1	Gm12224							Supt3
Cd99l2	Fras1	Pcdh15	Tcf4	Gm13601							Synpo2l
Cdc14b	Frmd4a	Pde7a	Tigd4	Gm13944							Tanc2
Cdc27	Fry	Pdgfc	Tshz2	Gm26532							Tceal5
Cdc42bpa	Fyn	Pdlim3	Vim	Gm34804							Tgfbr1
Cdc42se2	Gadl1	Pdzd2	Xirp2	Gm34907							Tln1
Cdh13	Galnt17	Peli1	Zeb2	Gna13							Tmem38b
Cdk17	Garem1	Peli2		Hdac9							Tnfrsf12a
Cdk19	Gfpt1	Pgm5		Herc3							Trim16
Cdkn1a	Gm12092	Pgpep1l		Hexa							Trim35
Celf1	Gm19299	Pip4k2a		Hivep3							Trim54
Cep170	Gm3331	Plcl1		Homer2							Ttc28
Chd3	Grip2	Prickle2		Hspa8							Txnrd1
Chst11	Gtf2ird1	Prkg1		Hspb1							Ubb
Cilp	Hbegf	Prom1		Hspb2							Ube2e2
Clic5	Hdac9	Ptpn3		Hspb7							Ubxn4
CLSTN2	Herc2	Qk		Hspb8							Usp28
Cobl	Herc3	Rai14		Hspg2							Utrn
Cog6	Hivep3	Ralgapa2		Igf1r							Wdfy3
Col13a1	Hspb7	Raph1		Inpp5a							Xbp1
Col15a1	Hspg2	Rasal2		Inppl1							Yes1
Col1a1	Hsph1	Rbm20		Ints6l							Zfand5
Col1a2	Ift122	Rcan2		Itga7
Col22a1	Igsf9b	Rgcc		Itgav
Col24a1	Il1rap	Rims4		Itgb1
Col3a1	Ints6l	Rnf115		Kalrn
Col4a1	Irs1	Rnf144b		Kank1
Col4a2	Itga5	Rp1		Kcnc1
Col5a2	Itga7	Rtp4		Kif5b
Col5a3	Itgb1	Runx1		Klhl29
Col6a1	Itgb6	Samd4		Klhl41
Col6a2	Ivns1abp	Scel		Kpna4
Col6a3	Kank1	Sel1l3		Lama2
Cpe	Kcnh7	Sema3c		Lamb2
Cpeb1	Kif26b	Sema3e		Lamc1
CPM	Klhl29	Sipa1l2		Large1
Cpne2	Klhl30	Skap2		Ldlrad3
Creb5	Klhl41	Slc24a2		Limch1
Crim1	Lama2	Slc43a2		Lmcd1
Cryab	Lamc1	Slc8a1		Lmod2
CSMD1	Large1	Sorbs1		Lrrcc1
Cspg4	Ldlrad3	Sorbs2		Macf1
Csrp3	Limch1	Sorcs2		Mafg
Ctgf	Lmod2	St8sia1		Magi1
Ctnna3	Lrrcc1	Stau2		Maml2
Cux1	Ltbp1	Taf4b		Maml3
Cygb	Macf1	Tbc1d4		Map1b
Dab2	Magi1	Tgfb2		Map3k7
Dapp1	Maml2	Thsd4		Map4
Dcn	Maml3	Thsd7b		Mapt
Ddr2	Map1b	Tiam2		Micu2
Ddx26b	Map3k20	Tigd4		Mir99ahg
Dennd5b	Map3k7cl	Tlr4		Mpdz
Des	Map4	Tmem266		Msn
Dgkb	Mapt	Tnfrsf19		Mustn1
Dip2b	Med12l	Trp63		Mycbp2
Dlc1	Mfhas1	Tspan7		Myh10
Dlg2	Mib1	Tspan8		Myl2
Dlgap4	Mllt11	Uck2		Myo18a
Dmd	Mpdz	Ugp2		Myom3
Dnaja4	Mss51	Vav3		Naca
Dnajc3	Mycbp2	Wdr95		Napb
Dnm3os	Myh10	Wnt5b		Nav3
Dnmbp	Myo5a	Xirp2		Ncam1
Dok5	Nav3	Zfp385b		Nfat5
Dst	Nckap5	Zfp608		Nfe2l2
Dtx3	Net1	Zfyve28		Nmt2
Dusp1	Nfatc2			Nol4
Dusp10	Nmt2			Npnt
Dusp16	Nol4			Nrap
Dync1h1	Npnt			Nudt4
Dysf	Nrap			Ostn
E2f6	Nxn			Otud1
Ebf1	Obsl1			P3h2
Eda2r	Osbpl10			P4ha1
Edar	Ostn			Papola
EFNA5	Otulin			Pbxip1
EIF4G3	P4ha1			Pde10a
Elmo1	Pde10a			Pde4dip
Eml1	Pde4dip			Pde7a
Emp1	Pde7a			Pdlim3
Enah	Pdlim3			Pdpk1
Epha4	Pdzd2			Pdzd2
Erbb4	Peg3			Peli1
Ergic1	Peli1			Pgm5
Etfbkmt	Peli2			Pip5k1a
Ext1	Pgm5			Pja2
Fam134b	Pgpep1l			Plcl1
Fam13a	Pik3ca			Plekha1
Fam155a	Pir			Plekha5
Fam168a	Plcl1			Plpp1
Fam196b	Plekha1			Popdc3
Fam198b	Plekha5			Ppfibp1
Fam241a	Plpp1			Ppm1b
Fat3	Popdc3			Ppp1r12a
Fbln2	Ppfibp1			Prkg1
Fbxo40	Ppm1b			Prrc1
Fbxw7	Ppm1l			Psmd11
Fermt2	Ppp1r12a			Psmd14
Fgf1	Prickle2			Psme4
Fgf13	Prkg1			Ptpn21
Fgf6	Prom1			Ptprg
Fgf7	Psme4			Pvt1
Fhl1	Ptpn21			Rap1a
FHOD3	Ptprg			Raph1
Fign	Rab40b			Rbm20
Filip1	Rai14			Rcan1
Flnc	Rbm24			Resf1
Flvcr1	Rgcc			Retreg1
Fn1	Rhobtb1			Rgcc
Fndc1	Rims4			Rhobtb1
Fndc3b	Rnf115			Rnf115
Fras1	Rnf138			Rock1
FREM2	Rras2			Rtn4
Frmd4a	Runx1			Sel1l3
Frmd6	Runx2			Sema3c
Frmpd4	Samd4			Sesn1
Fry	Scn2a			Sgcd
Fst	Sctr			Sh3pxd2a
Fstl1	Sdccag8			Slain2
Fyn	Sel1l3			Slc16a1
Gabrb2	Sema3c			Slc22a4
Gadl1	Serpine2			Slc24a2
Galnt17	Sesn1			Slc35f5
Garem1	Sgcd			Slc44a2
GBE1	Sgcg			Slco3a1
Gbp7	Sh3pxd2a			Slk
Gclc	Sipa1l2			Smad7
Gcnt2	Slain2			Smo
Gfpt1	Slc22a4			Sorbs2
Glg1	Slc24a2			Sptan1
Gm10115	Slc35f5			Stau2
Gm10800	Slc44a2			Stip1
Gm12092	Slc4a3			Supt3
Gm12224	Slc7a1			Sync
Gm13481	Slc8a1			Synpo2l
Gm13601	Slco5a1			Tanc2
Gm13944	Smad1			Tceal5
Gm19299	Smo			Tec
Gm26532	Sorbs2			Tgfb2
Gm26740	Spred1			Tgfbr1
Gm26870	Stau2			Tiam2
Gm3331	Stk38l			Tigd4
Gm34804	Strn3			Tln1
Gm34907	Sync			Tlr4
Gm36569	Synm			Tmcc3
Gm36962	Tbpl1			Tmem117
Gm37606	Tec			Tmem38b
Gm38211	Tet2			Tnfrsf12a
Gna13	Tgfb2			Traf3
Gnb4	Thsd4			Trim16
Grip2	Thsd7b			Trim35
Gsn	Tiam2			Trim54
Gtf2ird1	Tigd4			Tspan7
Hbegf	Tlr4			Ttc28
Hdac9	Tmcc3			Txnrd1
Herc2	Tmem117			Uaca
Herc3	Tmem266			Ubb
Hexa	Tmtc1			Ube2e2
Hip1	Tnfrsf19			Ubxn4
Hivep3	Tns1			Uck2
Hmcn2	Tpd52l1			Uggt1
Homer2	Traf3			Usp28
HS6ST3	Trp63			Usp47
Hspa8	Trpm3			Utrn
Hspb1	Tspan7			Wdfy3
Hspb2	Tspan8			Xbp1
Hspb7	Uaca			Xirp2
Hspb8	Uggt1			Yes1
Hspg2	Uhrf1bp1l			Zfand5
Hsph1	Usp3			Zfp385b
Htra3	Usp47
Ifi203	Usp6nl
Ift122	Vav3
Igf1r	Washc4
Igsf9b	Wdr95
Il1rap	Wsb2
INPP4B	Xirp2
Inpp5a	Xylt1
Inppl1	Zdhhc14
Ints6l	Zfp385b
Irs1	Zfp608
Itga5	Zfp641
Itga7	Zfp704
Itgav
Itgb1
Itgb6
Itih5
Ivns1abp
Jam2
Kalrn
Kank1
KAZN
Kcnc1
Kcnh7
Kif26b
Kif5b
Klhl29
Klhl30
Klhl41
Kpna4
Ky
Lama2
Lamb1
Lamb2
Lamc1
Large1
Ldlrad3
Limch1
LINC02008
Lmcd1
Lmod1
Lmod2
LRMDA
Lrp1
Lrrcc1
Lsp1
LTBP1
Ly6e
Macf1
Mafg
Magi1
Maml2
Maml3
Map1b
Map3k20
Map3k7
Map3k7cl
Map4
Mapt
Marcks
MED12L
MEG8
Mfhas1
Mgat4a
Mgp
Mib1
Micu2
Mir143hg
Mir99ahg
Mllt11
Mmd
Mmp14
Mmp2
Mndal
Mpdz
Msn
Mss51
Mustn1
Mycbp2
Myh10
Myl2
Mylk
Myo18a
Myo1b
Myo5a
Myom3
Naca
Napb
Nav1
Nav3
Ncam1
Nckap5
Nebl
Net1
Nfat5
Nfatc2
Nfe2l2
Nid1
Nmt2
Nol4
Npnt
Nrap
Nrg3
Nrg4
Ntm
Nudt4
Nxn
Obsl1
OPCML
Osbpl10
Ostn
Otud1
Otulin
P3h2
P4ha1
Pank1
Papola
Pbxip1
Pcdh15
Pcdh7
Pcolce
Pde10a
Pde4dip
Pde7a
Pdgfc
Pdgfrb
Pdlim3
Pdpk1
Pdzd2
Peg3
Peli1
Peli2
Pgm5
Pgpep1l
Phxr4
Pid1
Pik3ca
Pip4k2a
Pip5k1a
Pir
Pja2
Plcl1
Plekha1
Plekha5
Plpp1
Plxdc2
Popdc3
Postn
Ppfibp1
Ppm1b
Ppm1l
Ppp1r12a
Prickle2
Prkg1
Prom1
PRR16
Prrc1
Psmd11
Psmd14
Psme4
Ptpn21
Ptpn3
Ptprg
Pvt1
Qk
Rab40b
RABGAP1L
Rai14
Ralgapa2
RALYL
Rap1a
Raph1
Rasal2
RASSF3
RBFOX1
Rbm20
Rbm24
Rcan1
RCAN2
Resf1
Retreg1
Rgcc
Rhobtb1
Rims4
Rnf115
Rnf138
Rnf144b
Rock1
Rp1
RP23-372C7.2
Rras2
Rrbp1
Rtn4
Rtp4
Runx1
Runx2
Samd4
Scel
Scn2a
Sctr
Sdccag8
Sel1l3
Sema3c
Sema3e
Septin4
Serpine2
Sesn1
Sgcd
Sgcg
Sh3pxd2a
Sipa1
Sipa1l2
Skap2
Slain2
Slc16a1
Slc1a5
Slc22a4
Slc24a2
Slc35f5
Slc43a2
Slc44a2
Slc4a3
Slc7a1
Slc8a1
Slco3a1
Slco5a1
Slk
Smad1
Smad7
Smo
SORBS1
Sorbs2
Sorcs2
SPAG16
Sparc
Sparcl1
Spred1
Sptan1
Sptbn1
St8sia1
Stau2
Stip1
Stk38l
Strn3
Supt3
SUPT3H
Sync
Synm
Synpo2l
Taf4b
Tanc2
Tbc1d4
Tbpl1
Tceal5
Tcf4
Tec
Tet2
Tgfb2
Tgfbr1
Thsd4
Thsd7b
Tiam2
Tigd4
Tln1
Tlr4
Tmcc3
Tmem117
Tmem266
Tmem38b
Tmtc1
Tnfrsf12a
Tnfrsf19
Tns1
Tpd52l1
Traf3
Trim16
Trim35
Trim54
Trp63
Trpm3
Tshz2
Tspan7
Tspan8
Ttc28
Txnrd1
Uaca
Ubb
Ube2e2
Ubxn4
Uck2
Uggt1
Ugp2
Uhrf1bp1l
Usp28
Usp3
Usp47
Usp6nl
Utrn
Vav3
Vim
Washc4
Wdfy3
Wdr95
Wnt5b
Wsb2
Xbp1
Xirp2
Xylt1
Yes1
Zdhhc14
Zeb2
Zfand5
Zfp385b
Zfp608
Zfp641
Zfp704
Zfyve28
Aak1
