## Supplementary Data S4 for "Distinct myofibre domains of the human myotendinous junction revealed by single nucleus RNA-seq"

### Sheet: ABLIM1_NCAM1
The number of nuclei within each sub-cluster expressing all possible combinations of COL22A1, ABLIM1 and NCAM1
ABLIM1	NCAM1	Cytoplasm	MyHCI_Sub1	MyHCI_Sub2	MyHCI_Sub3	MyHCII_Sub1	MyHCII_Sub2	MyHCII_Sub3	MyHCII_Sub4	MyHCII_Sub5	MTJ_Sub1	MTJ_Sub2	MTJ_Sub3	MTJ_Sub4	Myo_9	Myo_10	SatCell	FibTen_Sub1	FibTen_Sub2	FibTen_Sub3	FibTen_Sub4	FibTen_Sub5	Smooth_Sub1	Smooth_Sub2	Smooth_Sub3	Endo_Sub1	Endo_Sub2	Endo_Sub3	Immune_Sub1	Immune_Sub2	Immune_Sub3
ABLIM1+	NCAM1+	1	10	37	9	6	6	3	10	3	165	260	138	112	31	3	122	3	2	52	1	13	0	1	0	2	0	2	0	0	0
ABLIM1+	-	2	71	239	61	56	35	32	94	13	50	18	63	9	14	14	86	105	69	66	46	47	2	5	3	165	51	55	0	2	1
-	NCAM1+	7	160	97	160	108	96	46	29	8	179	22	34	20	68	7	187	3	7	48	0	26	0	1	1	0	0	1	1	4	0
-	-	164	2485	2027	1507	3856	2892	2566	1666	720	96	8	27	5	47	78	219	257	244	137	200	103	256	233	83	69	69	36	145	93	50
				19108	Total number of 'belly' myonuclei:						752	Total number of MTJ_Sub1 and MTJ_Sub3 myonuclei
				1389	belly' myonuclei with ABLIM1 and/or NCAM1						629	MTJ_Sub1 and MTJ_Sub3 with ABLIM1 and/or NCAM1
				7.26921	% of 'belly' myonuclei with ABLIM1 and/or NCAM1						83.6436	% of MTJ_Sub1 and MTJ_Sub3 with ABLIM1 and/or NCAM1
												454	Total number of MTJ_Sub2 and MTJ_Sub4 myonuclei
												441	MTJ_Sub2 and MTJ_Sub4 with ABLIM1 and/or NCAM1
												97.1366	% of MTJ_Sub2 and MTJ_Sub4 with ABLIM1 and/or NCAM1

### Sheet: COL22A1_MYH
The number of nuclei within each sub-cluster expressing all possible combinations of COL22A1, MYH1, MYH2, MYH7.
	COL22A1	MYH1	MYH2	MYH7	Cytoplasm	MyHCI_Sub1	MyHCI_Sub2	MyHCI_Sub3	MyHCII_Sub1	MyHCII_Sub2	MyHCII_Sub3	MyHCII_Sub4	MyHCII_Sub5	MTJ_Sub1	MTJ_Sub2	MTJ_Sub3	MTJ_Sub4	Myo_9	Myo_10	SatCell	FibTen_Sub1	FibTen_Sub2	FibTen_Sub3	FibTen_Sub4	FibTen_Sub5	Smooth_Sub1	Smooth_Sub2	Smooth_Sub3	Endo_Sub1	Endo_Sub2	Endo_Sub3	Immune_Sub1	Immune_Sub2	Immune_Sub3
COL22A1+	COL22A1+	MYH1+	-	-	0	0	0	0	0	0	0	0	0	2	6	1	6	1	0	0	0	1	0	0	0	0	0	0	0	0	0	0	0	0
	COL22A1+	-	MYH2+	-	0	0	0	0	0	0	0	0	0	8	43	1	22	0	1	0	0	0	0	0	0	0	0	0	0	0	0	0	0	0
	COL22A1+	MYH1+	MYH2+	-	0	0	0	0	0	0	0	0	0	10	32	0	19	0	0	0	0	0	0	0	0	0	0	0	0	0	0	0	0	0
	COL22A1+	-	-	MYH7+	0	0	0	0	0	0	0	0	0	1	6	9	0	0	0	0	0	0	0	0	0	0	0	0	0	0	0	0	0	0
	COL22A1+	MYH1+	-	MYH7+	0	0	0	0	0	0	0	0	0	0	1	0	0	0	0	0	0	0	0	0	0	0	0	0	0	0	0	0	0	0
	COL22A1+	-	MYH2+	MYH7+	0	0	0	0	0	0	0	0	0	0	1	2	3	0	0	0	0	0	0	0	0	0	0	0	0	0	0	0	0	0
	COL22A1+	MYH1+	MYH2+	MYH7+	0	0	0	0	0	0	0	0	0	0	0	0	0	0	0	0	0	0	0	0	0	0	0	0	0	0	0	0	0	0
	COL22A1+	-	-	-	0	2	0	0	0	0	0	0	0	6	82	9	12	1	2	0	0	0	19	0	2	0	0	0	0	0	1	0	0	0
COL22A1-	-	MYH1+	-	-	16	54	20	25	1063	0	2140	1197	453	41	7	5	3	29	10	10	2	3	2	5	1	0	1	0	0	0	0	2	2	0
	-	-	MYH2+	-	17	60	24	52	1259	1524	0	138	70	148	32	11	37	35	11	5	0	0	0	0	0	0	3	0	0	1	0	1	2	1
	-	MYH1+	MYH2+	-	36	15	11	11	1017	1496	506	367	187	197	9	6	23	39	9	2	0	0	0	0	1	0	1	0	0	2	1	0	2	0
	-	-	-	MYH7+	48	1638	1807	1140	9	0	0	0	0	2	8	111	0	7	14	2	1	1	0	0	0	0	1	0	0	1	0	0	2	0
	-	MYH1+	-	MYH7+	5	43	20	15	3	0	1	2	1	0	0	2	0	2	1	0	0	0	0	0	0	0	0	0	0	0	0	0	0	0
	-	-	MYH2+	MYH7+	16	78	19	24	4	3	0	0	0	3	1	13	3	3	1	0	0	0	0	0	0	0	0	0	0	0	0	0	0	0
	-	MYH1+	MYH2+	MYH7+	19	9	5	5	2	5	0	2	1	9	1	2	2	0	1	0	0	0	0	0	0	0	0	0	0	0	0	0	1	0
	-	-	-	-	17	827	494	465	669	1	0	93	32	63	79	90	16	43	52	595	365	317	282	242	185	258	234	87	236	116	92	143	90	50
														MTJ_Sub1	MTJ_Sub2	MTJ_Sub3	MTJ_Sub4	Total
												Total MTJ-myonuclei		490	308	262	146	1206
												COL22A1+		27	171	22	62	282
												COL22A1-		463	137	240	84	924
